# Cross-species comparative connectomics reveals the evolution of an olfactory circuit

**DOI:** 10.1101/2025.06.11.659158

**Authors:** Ruairí J.V. Roberts, Christoph Giez, Serene Dhawan, Song Pang, Nadine Randel, Zhiyuan Lu, Hui Gong, Léonard Dekens, James Di Frisco, C. Shan Xu, Harald F. Hess, Marta Zlatic, Albert Cardona, Lucia L. Prieto-Godino

## Abstract

Animal behavioural diversity ultimately stems from variation in neural circuitry, yet how central neural circuits evolve remains poorly understood. Studies of neural circuit evolution often focus on a few elements within a network. However, addressing fundamental questions in evolutionary neuroscience, such as whether some elements are more evolvable than others, requires a more global and unbiased approach. Here, we used synapse-level comparative connectomics to examine how an entire olfactory circuit evolves. We compared the full antennal lobe connectome of the larvae of two closely related *Drosophila* species, *D. melanogaster* and *D. erecta*, which differ in their ecological niches and odour-driven behaviours. We found that evolutionary change is unevenly distributed across the network. Some features, including neuron types, neuron numbers and interneuron-to-interneuron connectivity, are highly conserved. These conserved elements delineate a core circuit blueprint presumably required for fundamental olfactory processing. Superimposed on this scaffold, we find rewiring changes that mirror each species’ ecologies, including a systematic shift in the excitation-to-inhibition balance in the feedforward pathways. We further show that some neurons have changed more than others, and that even within individual neurons some synaptic elements remain conserved while others display major species-specific changes, suggesting evolutionary hot-spots within the circuit. Our findings reveal constrained and adaptable elements within olfactory networks, and establish a framework for identifying general principles in the evolution of neural circuits underlying behaviour.
