## Supplementary material for "Cross-species comparative connectomics reveals the evolution of an olfactory circuit": Table S1

### Sheet: D.melanogaster_comunities
number of communities dectected	number of times detected
0	0
1	0
2	0
3	0
4	0
5	0
6	43
7	435
8	476
9	45
10	1

### Sheet: D.erecta_comunities
number of communities dectected	number of times detected
0	0
1	0
2	0
3	0
4	0
5	0
6	42
7	300
8	415
9	218
10	25

### Sheet: D. melanogaster_confidence
neurons	confidence values - i.e. what proportion of runs (out of a 1000) did each neuron fall within the community assigned in Figure 1
13a ORN	0.543
13a PN	0.543
1a ORN	0.827
1a PN	0.827
22c ORN	0.948
22c PN	0.948
24a ORN	0.825
24a PN	0.825
30a ORN	0.622
30a PN	0.622
33a ORN	0.348
33a PN	0.348
35a ORN	0.651
35a PN bilateral	0.651
42a ORN	0.825
42a PN	0.825
42b ORN	0.593
42b PN	0.593
45a ORN	0.44
45a PN	0.44
45b ORN	0.939
45b PN	0.939
47a, 33b ORN	0.874
47a, 33b PN	0.874
49a ORN	1
49a PN	1
59a ORN	0.509
59a PN	0.509
63a ORN	1
63a PN	1
67b ORN	0.797
67b PN	0.797
74a ORN	0.606
74a PN	0.606
82a ORN	0.655
82a PN	0.655
83a ORN	0.411
83a PN	0.411
85c ORN	0.795
85c PN	0.795
94a, 94b ORN	0.978
94a, 94b PN	0.978
broad D1	1
broad D2	1
broad T1	1
broad T2	1
broad T3	1
choosy 1	0.994
choosy 2	0.994
keystone	0.825
mPN BAmd1 g	0.476
mPN D	0.979
mPN cobra	0.874
mPN iACT A1	0.827
mPN iACT A2	0.979
mPN iACT A3	0.655
mPN iACT B1	0.543
mPN iACT B2	0.886
mPN iACT B3	0.979
mPN iACT C1	0.594
mPN iACT C2	0.811
mPN iACT VUM	0.622
mPN iACT bilateral LOWER	1
mPN iACT bilateral UPPER	0.979
mPN seahorse	0.978
picky 0	0.825
picky 1	0.824
picky 2	0.979
picky 3	0.827
picky 4	0.979
ventral LN	0.543

### Sheet: D.erecta_confidence
neurons	confidence values - i.e. what proportion of runs (out of a 1000) did each neuron fall within the community assigned in Figure 1
13a ORN	0.284
13a PN	0.284
1a ORN	0.622
1a PN	0.622
22c ORN	0.188
22c PN	0.188
24a ORN	0.517
24a PN	0.517
30a ORN	0.638
30a PN	0.638
33a ORN	0.638
33a PN	0.638
35a ORN	0.622
35a PN bilateral	0.622
42a ORN	0.621
42a PN	0.621
42b ORN	0.224
42b PN	0.224
45a ORN	0.929
45a PN	0.929
45b ORN	1
45b PN	1
47a, 33b ORN	1
47a, 33b PN	1
49a ORN	1
49a PN	1
59a ORN	1
59a PN	1
63a ORN	1
63a PN	1
67b ORN	0.622
67b PN	0.622
74a ORN	0.248
74a PN	0.248
82a ORN	0.629
82a PN	0.629
83a ORN	0.635
83a PN	0.635
85c ORN	0.369
85c PN	0.369
94a, 94b ORN	1
94a, 94b PN	1
broad D1	1
broad D2	1
broad T1	1
broad T2	1
broad T3	1
choosy 1	1
choosy 2	1
keystone	0.622
mPN BAmd1 g	0.622
mPN cobra	0.638
mPN D	1
mPN iACT A1	0.295
mPN iACT A2	0.638
mPN iACT A3	0.638
mPN iACT B1	0.606
mPN iACT B2	0.622
mPN iACT B3	0.638
mPN iACT bilateral LOWER	0.451
mPN iACT bilateral UPPER	1
mPN iACT C1	0.622
mPN iACT C2	0.221
mPN iACT VUM	0.638
mPN seahorse	0.929
picky 0	0.622
picky 1	0.451
picky 2	0.638
picky 3	0.622
picky 4	0.638
ventral LN	0.606
