## Supplementary material for "Cross-species comparative connectomics reveals the evolution of an olfactory circuit": Table S3

ORN_PN	ORN_PN_synapses	ORN_LN	ORN_LN_synapses	LN_PN	LN_PN_synapses	species	ORN	IFFL	specificity	LN	ln.class	motifs	eco	ORN_PN_Rank	ORN_LN_Rank	LN_PN_Rank	synapse.coef	sd_synapses	sd_threshold
42b ORN-mPN cobra	12	42b ORN-picky 4	32	picky 4-mPN cobra	46	mel	42b ORN	42b ORN-mPN cobra-picky 4	conserved	picky 4	picky	picky-mPN	yeasty	58	17	6	81	17.08800749	below
74a ORN-mPN cobra	10	74a ORN-picky 4	29	picky 4-mPN cobra	46	mel	74a ORN	74a ORN-mPN cobra-picky 4	mel-specific	picky 4	picky	picky-mPN	leafy_fruity	75	21	6	102	18.00925688	below
42a ORN-mPN iACT A1	11	42a ORN-picky 1	46.5	picky 1-mPN iACT A1	17.5	mel	42a ORN	42a ORN-mPN iACT A1-picky 1	mel-specific	picky 1	picky	picky-mPN	leafy_fruity	66	1	51	118	18.90105817	below
35a ORN-mPN iACT B2	36.5	35a ORN-picky 3	20	picky 3-mPN iACT B2	13.5	mel	35a ORN	35a ORN-mPN iACT B2-picky 3	conserved	picky 3	picky	picky-mPN	leafy_yeasty	3	48	69	120	11.85678427	below
74a ORN-mPN iACT B2	17.5	74a ORN-picky 3	23	picky 3-mPN iACT B2	13.5	mel	74a ORN	74a ORN-mPN iACT B2-picky 3	conserved	picky 3	picky	picky-mPN	leafy_fruity	26	33	69	128	4.769696007	below
82a ORN-mPN iACT A3	15.5	82a ORN-picky 1	21.5	picky 1-mPN iACT A3	15	mel	82a ORN	82a ORN-mPN iACT A3-picky 1	conserved	picky 1	picky	picky-mPN	leafy	37	39	62	138	3.617089069	below
1a ORN-mPN cobra	35	1a ORN-picky 4	6	picky 4-mPN cobra	46	mel	1a ORN	1a ORN-mPN cobra-picky 4	mel-specific	picky 4	picky	picky-mPN	fruity	6	139	6	151	20.66397832	below
74a ORN-mPN iACT B2	17.5	74a ORN-picky 4	29	picky 4-mPN iACT B2	8.5	mel	74a ORN	74a ORN-mPN iACT B2-picky 4	mel-specific	picky 4	picky	picky-mPN	leafy_fruity	26	21	106	153	10.27537509	below
42a ORN-mPN iACT VUM	10	42a ORN-picky 1	46.5	picky 1-mPN iACT VUM	11	mel	42a ORN	42a ORN-mPN iACT VUM-picky 1	mel-specific	picky 1	picky	picky-mPN	leafy_fruity	75	1	78	154	20.79062289	below
74a ORN-mPN iACT A1	7	74a ORN-picky 3	23	picky 3-mPN iACT A1	36	mel	74a ORN	74a ORN-mPN iACT A1-picky 3	mel-specific	picky 3	picky	picky-mPN	leafy_fruity	108	33	13	154	14.52583905	below
82a ORN-mPN cobra	9	82a ORN-picky 4	45	picky 4-mPN cobra	14.5	ere	82a ORN	82a ORN-mPN cobra-picky 4	ere-specific	picky 4	picky	picky-mPN	leafy	91	3	64	158	19.3928681	below
42b ORN-mPN cobra	11	42b ORN-picky 4	24.5	picky 4-mPN cobra	14.5	ere	42b ORN	42b ORN-mPN cobra-picky 4	conserved	picky 4	picky	picky-mPN	yeasty	66	31	64	161	7.005949852	below
35a ORN-mPN iACT B2	14.5	35a ORN-picky 3	20.5	picky 3-mPN iACT B2	9	ere	35a ORN	35a ORN-mPN iACT B2-picky 3	conserved	picky 3	picky	picky-mPN	leafy_yeasty	45	46	90	181	5.751811309	below
1a ORN-mPN cobra	14	1a ORN-picky 2	8.5	picky 2-mPN cobra	19	ere	1a ORN	1a ORN-mPN cobra-picky 2	ere-specific	picky 2	picky	picky-mPN	fruity	48	115	38	201	5.251983752	below
1a ORN-mPN seahorse	10.5	1a ORN-picky 3	37	picky 3-mPN seahorse	5.5	ere	1a ORN	1a ORN-mPN seahorse-picky 3	conserved	picky 3	picky	picky-mPN	fruity	70	14	123	207	16.92877235	below
45a ORN-mPN seahorse	39.5	45a ORN-picky 1	16.5	picky 1-mPN seahorse	3.5	ere	45a ORN	45a ORN-mPN seahorse-picky 1	ere-specific	picky 1	picky	picky-mPN	leafy_fruity	2	57	149	208	18.23001189	below
30a ORN-mPN cobra	3.5	30a ORN-picky 2	27.5	picky 2-mPN cobra	19	ere	30a ORN	30a ORN-mPN cobra-picky 2	ere-specific	picky 2	picky	picky-mPN	leafy	155	26	38	219	12.16894956	below
22c ORN-mPN seahorse	18.5	22c ORN-picky 0	24	picky 0-mPN seahorse	2	ere	22c ORN	22c ORN-mPN seahorse-picky 0	ere-specific	picky 0	picky	picky-mPN	leafy	22	32	175	229	11.449163	below
33a ORN-mPN iACT A2	22	33a ORN-picky 4	1.5	picky 4-mPN iACT A2	30.5	ere	33a ORN	33a ORN-mPN iACT A2-picky 4	ere-specific	picky 4	picky	picky-mPN	unknown	14	206	17	237	14.90805152	below
35a ORN-mPN cobra	18.5	35a ORN-picky 4	5	picky 4-mPN cobra	14.5	ere	35a ORN	35a ORN-mPN cobra-picky 4	conserved	picky 4	picky	picky-mPN	leafy_yeasty	22	151	64	237	6.934214688	below
